# From Recovery to Risk: Intensifying ENSO Events Drive Extirpation Risk in a Marine Predator

**DOI:** 10.64898/2026.10.01.754291

**Authors:** Haze W. Y. Chung, Susana Cárdenas-Alayza, Joanna Alfaro-Shigueto, Kevin Farfán-Hernandez, María José Ganoza-Gallardo, Jeffrey C. Mangel, Katrina J. Davis, Michael B. Bonsall

## Abstract

Climate change poses a major threat to marine mammal populations, many of which remain vulnerable after years of overexploitation during the 17th to 20th centuries. Extreme climate events have grown in both frequency and severity in recent decades, and this trend is projected to accelerate under continued greenhouse gas emissions. Here, we assess how this intensification affects a top marine predator at the epicentre of extreme El Niño events – the Peruvian population of *Otaria byronia* (South American sea lion). We first apply a Bayesian population model that best predicts observed population dynamics to reconstruct female *O. byronia* population trends, estimate vital rates, and evaluate the effects of environmental drivers on survival and reproduction. We then use the same model to project extirpation risk under multiple future climate scenarios reflecting anticipated increases in both the intensity and frequency of extreme El Niño events. Our reconstruction reveals that the Peruvian *O. byronia* population has shown considerable resilience to episodic El Niño events over the past quarter-century, likely sustained by high female survival during normal and favourable years. However, under a scenario of moderate increases in El Niño frequency and intensity, the probability of extirpation over the next 50 years is 83.4% higher than under current conditions. As disturbance regimes intensify globally, we suggest that resilience-oriented management frameworks, grounded in species-specific demographic data and environmental context, as demonstrated here, will be essential for safeguarding marine mammal populations against an increasingly volatile climate.
