## Supplementary Results 3 for "From Recovery to Risk: Intensifying ENSO Events Drive Extirpation Risk in a Marine Predator"

### Sheet: 1 Model Results
Table SR1. Parameter estimates and model comparison statistics for all candidate models
Model IDs correspond to unique combinations of fecundity (br) and survival (sp, sj1-3, sf) covariates (see README). Vital rates (sp, sj1–3, sf, br) are posterior means; Hp and Hf = mean haul-out probabilities; elpd_loo = LOO log-predictive density (higher = better). NA = model failed to converge.
Model			Posterior mean vital rates						Mean haul-out		LOO model comparison						Linear coefficient of covariate effect (β₁)						Quadratic coefficient of covariate effect (β₂)						Coefficient of environmental stochasticity (σ)						Coefficient of density dependence (θ)						Seedno
Fecundity covariates	Survival covariates	Model ID	sp	sj1	sj2	sj3	sf	br	Hp	Hf	elpd_loo	p_loo	looic	se elpd_loo	se p_loo	se looic	sp	sj1	sj2	sj3	sf	br	sp	sj1	sj2	sj3	sf	br	sp	sj1	sj2	sj3	sf	br	sp	sj1	sj2	sj3	sf	br
		Prior mean	0.71	0.88	0.914	0.94	0.93	0.59	0.79	0.32
NA	NA	0	0.734961	0.925429	0.953069	0.967258	0.96605	0.696968	0.636414	0.45232	-504.618	22.0315	1009.24	7.47759	3.71172	14.9552													1.23573	0.511302	0.406982	0.673612	1.00184	0.195832	-0.0316351	-0.0341353	-0.0371829	-0.0417661	-0.0166119	-0.0335477	2
prepre12sst	prepre12sst	1	0.729471	0.913091	0.942458	0.959855	0.978688	0.669899	0.689425	0.396417	-516.949	15.7776	1033.9	8.37497	3.34647	16.7499	0.66905	0.712421	0.348507	0.273852	0.0797126	0.0462541	-0.168095	-0.208796	-0.195224	-0.262335	-0.0420109	-0.0231127	1.10669	0.665943	0.578146	1.05949	0.303133	0.139876	-0.040139	-0.0439695	-0.0439692	-0.0461738	-0.0123371	-0.0420507	2
pre24sst	prepre12sst	2	0.728984	0.913332	0.942665	0.959999	0.978614	0.666824	0.687742	0.394375	-517.079	15.0539	1034.16	8.58693	3.30931	17.1739	0.602949	0.509437	0.489447	0.288912	0.0807286	0.0625353	-0.161386	-0.22333	-0.198674	-0.257636	-0.0422167	-0.0349729	1.1047	0.572068	0.536324	0.759953	0.272555	0.123884	-0.0422193	-0.0420426	-0.0424509	-0.0463428	-0.0119388	-0.0410504	2
pre12sst	prepre12sst	3	0.731004	0.916515	0.945403	0.961909	0.978245	0.667439	0.682902	0.40558	-516.402	15.6128	1032.8	8.912	3.70708	17.824	0.697501	0.479941	0.354877	0.270202	0.0922077	0.106742	-0.157925	-0.191443	-0.176074	-0.268502	-0.0478435	-0.0549132	1.01344	0.666436	0.591004	0.717968	0.275814	0.123162	-0.0360202	-0.0394062	-0.0394218	-0.0429304	-0.0128582	-0.0393567	2
post12sst	prepre12sst	4	0.731924	0.915771	0.944763	0.961462	0.978665	0.675225	0.677767	0.404683	-516.705	14.0735	1033.41	8.54057	3.08209	17.0811	0.69216	0.544405	0.372644	0.410329	0.0980692	0.0916129	-0.152086	-0.198411	-0.180267	-0.271164	-0.048986	-0.0690693	1.24445	0.736938	0.697891	1.01245	0.234398	0.109997	-0.0359849	-0.0402737	-0.0419365	-0.0442178	-0.0129188	-0.0395885	2
c24sst	prepre12sst	5	0.731915	0.917188	0.945981	0.962313	0.978045	0.668038	0.675678	0.407647	-515.642	13.8898	1031.28	8.7576	3.27857	17.5152	0.838155	0.496126	0.382869	0.263039	0.0965205	0.131487	-0.157085	-0.201312	-0.184577	-0.265068	-0.0500886	-0.0616624	1.10692	0.573557	0.514999	0.677842	0.245253	0.111107	-0.0372866	-0.0400279	-0.0392926	-0.0417477	-0.0129618	-0.0378476	2
prepre12sst	pre24sst	6	0.729496	0.913591	0.942888	0.960155	0.97948	0.687992	0.718572	0.396539	-517.394	13.535	1034.79	9.06876	3.73093	18.1375	1.97506	1.05027	0.979133	0.812199	0.0968387	0.0474292	-0.189359	-0.208209	-0.26094	-0.283191	-0.0505693	-0.0250755	0.719355	0.573706	0.529895	0.672405	0.16893	0.113718	-0.0388615	-0.0419908	-0.0422686	-0.0444943	-0.0126977	-0.050376	2
pre24sst	pre24sst	7	0.729684	0.912796	0.942204	0.959677	0.979079	0.681382	0.710217	0.396213	-517.78	14.1027	1035.56	9.70585	4.4684	19.4117	1.96822	1.03417	1.19115	0.892788	0.0951897	0.0640888	-0.180233	-0.199962	-0.254039	-0.295718	-0.0512787	-0.0374101	0.623863	0.560174	0.542534	0.780357	0.164387	0.10602	-0.0404462	-0.04314	-0.0421559	-0.0479227	-0.0124218	-0.0472168	2
pre12sst	pre24sst	8	0.73021	0.915609	0.944624	0.961366	0.979108	0.66214	0.691856	0.405449	-516.711	14.1194	1033.42	9.57998	4.25966	19.16	2.18747	1.07093	0.909379	0.810707	0.103122	0.105198	-0.180696	-0.183441	-0.236569	-0.294794	-0.0585022	-0.0533335	0.816057	0.708423	0.680871	0.589736	0.170997	0.113939	-0.0383434	-0.0401119	-0.0401815	-0.0434216	-0.0128641	-0.0395848	2
post12sst	pre24sst	9	0.731665	0.916283	0.945203	0.96177	0.978864	0.671494	0.681921	0.407241	-516.807	12.9859	1033.61	9.29953	3.94133	18.5991	1.33478	0.802164	0.8954	1.07356	0.116565	0.0930887	-0.166154	-0.178802	-0.223968	-0.328018	-0.059386	-0.0721414	0.782703	0.647012	0.472067	0.444004	0.139234	0.102239	-0.0364036	-0.0401692	-0.0404366	-0.0428182	-0.0131488	-0.0387016	2
c24sst	pre24sst	10	0.731448	0.91576	0.944754	0.961456	0.97895	0.659362	0.680648	0.407978	-515.976	13.5993	1031.95	9.42753	3.94927	18.8551	1.17465	0.946974	1.06473	0.979948	0.109544	0.131239	-0.169938	-0.177488	-0.230984	-0.297006	-0.0603771	-0.0592275	1.00207	0.47731	0.409745	0.544761	0.15211	0.109905	-0.0375571	-0.0401466	-0.0402382	-0.0438637	-0.0129351	-0.0369231	2
prepre12sst	pre12sst	11	0.731619	0.916386	0.945292	0.961832	0.979066	0.699332	0.71668	0.411284	-518.056	14.3862	1036.11	10.586	5.24176	21.172	1.56819	0.569025	0.306153	1.09372	0.118101	0.0500199	-0.181006	-0.189019	-0.23825	-0.265309	-0.0520699	-0.0271308	0.635075	0.518342	0.570675	0.487503	0.135542	0.104986	-0.0365125	-0.037891	-0.0391193	-0.0436224	-0.012447	-0.0506123	2
pre24sst	pre12sst	12	0.731857	0.916415	0.945317	0.961849	0.978943	0.692462	0.711454	0.411278	-516.859	13.0852	1033.72	10.1291	4.61201	20.2582	1.24309	0.588629	0.423077	0.885029	0.113279	0.0656205	-0.183061	-0.184191	-0.247463	-0.218583	-0.05189	-0.0397546	0.585959	0.549797	0.39056	0.450846	0.129724	0.10246	-0.0354639	-0.0388128	-0.0418307	-0.043716	-0.0125854	-0.0475982	2
pre12sst	pre12sst	13	0.733254	0.917804	0.946511	0.962682	0.978419	0.657014	0.682253	0.417541	-516.981	14.6906	1033.96	10.6426	5.40164	21.2851	1.1915	0.442469	0.339619	0.91581	0.118334	0.100594	-0.166692	-0.170069	-0.259648	-0.21814	-0.0532956	-0.0511181	0.652504	0.486624	0.375618	0.565933	0.156825	0.119883	-0.0353644	-0.0376297	-0.0385092	-0.0438997	-0.0127183	-0.0349608	2
post12sst	pre12sst	14	0.733832	0.918875	0.947432	0.963325	0.977276	0.669562	0.658425	0.424762	-516.279	14.5563	1032.56	10.6077	5.52484	21.2154	1.09308	0.429635	0.300422	1.34618	0.134535	0.0928361	-0.164311	-0.154708	-0.244428	-0.237168	-0.0560936	-0.0762567	0.648783	0.426771	0.368396	0.432589	0.137671	0.110872	-0.0339176	-0.0366581	-0.0386123	-0.0424842	-0.0133011	-0.0306063	2
c24sst	pre12sst	15	0.73308	0.91788	0.946576	0.962728	0.978043	0.652301	0.668303	0.419051	-515.908	14.0536	1031.82	10.4353	5.08252	20.8706	1.02415	0.467256	0.339841	1.08029	0.122299	0.122428	-0.171485	-0.165478	-0.248247	-0.22331	-0.0540992	-0.0569827	0.659062	0.453674	0.407357	0.460327	0.142548	0.113198	-0.0365993	-0.0372725	-0.0391848	-0.0429531	-0.0129708	-0.0311291	2
prepre12sst	post12sst	16	0.745347	0.934164	0.960581	0.972499	0.978846	0.771223	0.678752	0.477132	-503.359	16.7766	1006.72	6.66406	2.9261	13.3281	0.324148	0.282619	0.689603	0.373765	0.235294	0.0480024	-0.177436	-0.169693	-0.162204	-0.181048	-0.0924834	-0.0218566	0.44261	0.296782	0.26064	0.304958	0.113885	0.141837	-0.0262391	-0.0302561	-0.0347676	-0.0381819	-0.0164288	-0.0484945	2
pre24sst	post12sst	17	0.747323	0.934573	0.960933	0.972744	0.979314	0.774568	0.690786	0.475526	-503.222	15.8993	1006.44	6.78128	2.9725	13.5626	0.399253	0.203129	0.537024	0.359022	0.227426	0.0642942	-0.184404	-0.179979	-0.172404	-0.179297	-0.0915798	-0.0337858	0.387273	0.335007	0.331164	0.291908	0.11112	0.123539	-0.0263444	-0.030438	-0.034833	-0.0375946	-0.0164202	-0.0517278	2
pre12sst	post12sst	18	0.748347	0.933868	0.960326	0.972321	0.979352	0.751197	0.659703	0.479151	-502.384	16.8323	1004.77	6.93762	3.06869	13.8752	0.390444	0.221545	0.546594	0.342019	0.217783	0.0974242	-0.160937	-0.200543	-0.187068	-0.186198	-0.0906606	-0.0503462	0.513449	0.248011	0.252747	0.374877	0.119941	0.1422	-0.0263469	-0.032459	-0.0357334	-0.0385244	-0.0168128	-0.040136	2
post12sst	post12sst	19	0.745598	0.931092	0.957939	0.970655	0.978672	0.747549	0.625924	0.48363	-501.57	19.1015	1003.14	6.65971	3.14446	13.3194	0.282074	0.239875	0.695583	0.473853	0.208549	0.0860749	-0.163013	-0.210293	-0.211971	-0.191446	-0.0888661	-0.0713263	0.596739	0.293817	0.258938	0.40032	0.123877	0.176998	-0.028321	-0.03374	-0.0384901	-0.0399311	-0.0169875	-0.0298756	2
c24sst	post12sst	20	0.746806	0.932193	0.958886	0.971316	0.979163	0.745157	0.646417	0.480098	-502.034	17.5648	1004.07	6.82427	3.17118	13.6485	0.304823	0.273154	0.661192	0.449288	0.203332	0.107209	-0.164085	-0.224413	-0.198091	-0.192843	-0.0891079	-0.0552761	0.557507	0.251894	0.229891	0.347986	0.122286	0.151267	-0.0274875	-0.0343226	-0.0369906	-0.0391988	-0.016628	-0.0357284	2
prepre12sst	c24sst	21	0.732377	0.918849	0.94741	0.963309	0.979511	0.713949	0.724191	0.425859	-513.704	14.3155	1027.41	9.64216	4.84399	19.2843	3.56201	1.45425	1.56471	2.11056	0.155689	0.0503321	-0.201812	-0.255503	-0.272504	-0.269854	-0.0566852	-0.0264071	0.412589	0.393275	0.387499	0.361105	0.130906	0.106573	-0.0364178	-0.0364347	-0.038264	-0.0438563	-0.0143928	-0.0527382	2
pre24sst	c24sst	22	NA	NA	NA	NA	NA	NA	NA	NA	NA	NA	NA	NA	NA	NA	NA	NA	NA	NA	NA	NA	NA	NA	NA	NA	NA	NA	NA	NA	NA	NA	NA	NA	NA	NA	NA	NA	NA	NA	NA
pre12sst	c24sst	23	0.734231	0.918934	0.947483	0.96336	0.979154	0.673621	0.690786	0.43079	-512.01	15.1397	1024.02	9.25605	4.49381	18.5121	2.80154	1.65938	1.57267	2.35998	0.151326	0.102787	-0.189315	-0.279271	-0.298327	-0.26087	-0.056213	-0.050915	0.500399	0.358831	0.39331	0.366182	0.157358	0.127434	-0.036082	-0.0373358	-0.0384333	-0.0443906	-0.0147089	-0.037955	4
post12sst	c24sst	24	0.734009	0.918418	0.947039	0.963051	0.978212	0.680009	0.656936	0.437872	-511.461	14.4161	1022.92	9.16576	4.58555	18.3315	2.22239	1.47002	1.42032	2.29138	0.164779	0.0882951	-0.184028	-0.254452	-0.302864	-0.270986	-0.0587209	-0.078385	0.924487	0.426856	0.336772	0.776635	0.140057	0.118227	-0.0344116	-0.0378707	-0.0391885	-0.0452531	-0.0151256	-0.0299094	2
c24sst	c24sst	25	0.733788	0.917787	0.946497	0.962672	0.978748	0.66835	0.672333	0.432251	-511.574	14.567	1023.15	9.39086	4.658	18.7817	2.47538	1.54918	1.52038	2.83083	0.149947	0.121546	-0.187587	-0.276039	-0.298719	-0.266582	-0.0571547	-0.0581055	0.538763	0.486787	0.328921	0.451253	0.152354	0.120714	-0.0347921	-0.0378068	-0.0386142	-0.0471921	-0.0146482	-0.0329477	4
prepre12zoo	prepre12zoo	26	0.728263	0.914504	0.943673	0.960702	0.977982	0.669659	0.681902	0.392945	-516.031	16.7786	1032.06	8.29733	3.37244	16.5947	0.596455	0.448161	0.392864	0.279201	0.109644	0.0593641	-0.151084	-0.144022	-0.132535	-0.124115	-0.0501434	-0.0286866	1.52727	0.680348	0.529809	0.95456	0.398505	0.13842	-0.0421447	-0.0485988	-0.041982	-0.0476444	-0.0119429	-0.0415128	2
pre24zoo	prepre12zoo	27	NA	NA	NA	NA	NA	NA	NA	NA	NA	NA	NA	NA	NA	NA	NA	NA	NA	NA	NA	NA	NA	NA	NA	NA	NA	NA	NA	NA	NA	NA	NA	NA	NA	NA	NA	NA	NA	NA	NA
pre12zoo	prepre12zoo	28	0.730997	0.918249	0.946894	0.962949	0.976935	0.66538	0.664412	0.402542	-514.531	17.7826	1029.06	8.48863	3.68561	16.9773	0.72472	0.568657	0.360848	0.276072	0.127406	0.114622	-0.133145	-0.136312	-0.129902	-0.116271	-0.0565445	-0.0426195	0.977746	0.597378	0.549067	0.849411	0.413786	0.136138	-0.0398797	-0.0418028	-0.0398139	-0.0428299	-0.0123018	-0.0375896	3
post12zoo	prepre12zoo	29	0.73277	0.917502	0.946251	0.962501	0.978805	0.677957	0.684939	0.394387	-514.2	15.7214	1028.4	8.23666	3.12479	16.4733	0.542276	0.489862	0.459873	0.331191	0.140503	0.0437886	-0.12792	-0.137113	-0.118856	-0.117028	-0.0576397	-0.119364	1.04072	0.549589	0.632286	0.772938	0.328414	0.109813	-0.0333263	-0.0376221	-0.0397532	-0.0434695	-0.0123822	-0.0394553	2
c24zoo	prepre12zoo	30	0.729455	0.917723	0.946442	0.962634	0.977715	0.66797	0.672997	0.395945	-516.312	15.5702	1032.62	8.50899	3.43328	17.018	0.822282	0.39084	0.337185	0.361556	0.135019	0.106682	-0.136273	-0.139638	-0.117576	-0.11525	-0.0574975	-0.059082	1.28577	0.598458	0.573656	0.706624	0.340099	0.120043	-0.036013	-0.0380093	-0.0389068	-0.0418124	-0.0120595	-0.0391715	2
prepre12zoo	pre24zoo	31	NA	NA	NA	NA	NA	NA	NA	NA	NA	NA	NA	NA	NA	NA	NA	NA	NA	NA	NA	NA	NA	NA	NA	NA	NA	NA	NA	NA	NA	NA	NA	NA	NA	NA	NA	NA	NA	NA	NA
pre24zoo	pre24zoo	32	NA	NA	NA	NA	NA	NA	NA	NA	NA	NA	NA	NA	NA	NA	NA	NA	NA	NA	NA	NA	NA	NA	NA	NA	NA	NA	NA	NA	NA	NA	NA	NA	NA	NA	NA	NA	NA	NA	NA
pre12zoo	pre24zoo	33	NA	NA	NA	NA	NA	NA	NA	NA	NA	NA	NA	NA	NA	NA	NA	NA	NA	NA	NA	NA	NA	NA	NA	NA	NA	NA	NA	NA	NA	NA	NA	NA	NA	NA	NA	NA	NA	NA	NA
post12zoo	pre24zoo	34	0.732601	0.916255	0.945179	0.961753	0.977587	0.669712	0.682221	0.393682	-514.149	14.538	1028.3	8.84845	3.56193	17.6969	0.826415	0.56871	0.665745	1.42124	0.21176	0.0438638	-0.127438	-0.120787	-0.116364	-0.121557	-0.055705	-0.127908	0.667568	0.595716	0.410676	0.653926	0.168211	0.101347	-0.030809	-0.0358685	-0.0381156	-0.0480204	-0.0118218	-0.0361975	3
c24zoo	pre24zoo	35	NA	NA	NA	NA	NA	NA	NA	NA	NA	NA	NA	NA	NA	NA	NA	NA	NA	NA	NA	NA	NA	NA	NA	NA	NA	NA	NA	NA	NA	NA	NA	NA	NA	NA	NA	NA	NA	NA	NA
prepre12zoo	pre12zoo	36	0.731008	0.916634	0.945505	0.96198	0.978687	0.685683	0.70277	0.394409	-516.724	13.895	1033.45	9.8252	4.57076	19.6504	1.17512	0.494101	0.330094	1.12258	0.185613	0.062521	-0.140714	-0.131141	-0.117993	-0.122558	-0.05492	-0.0326043	0.568441	0.377726	0.355361	0.457339	0.138073	0.105582	-0.0359263	-0.0356155	-0.0361225	-0.0480023	-0.0109883	-0.047501	2
pre24zoo	pre12zoo	37	0.729847	0.915858	0.944838	0.961515	0.97851	0.666624	0.690867	0.395199	-517.097	14.5227	1034.19	10.2338	5.1198	20.4676	1.31751	0.47845	0.385679	1.00516	0.180289	0.086023	-0.137563	-0.130041	-0.121772	-0.116897	-0.053566	-0.0332713	0.680755	0.413564	0.543057	0.469441	0.151399	0.109968	-0.0365053	-0.0362518	-0.0357579	-0.0461828	-0.0109801	-0.0419545	2
pre12zoo	pre12zoo	38	0.732066	0.917077	0.945886	0.962246	0.977696	0.649502	0.670194	0.401356	-516.36	15.4832	1032.72	10.1232	5.05254	20.2464	0.98048	0.452369	0.396861	1.07355	0.184129	0.102628	-0.123492	-0.119911	-0.124006	-0.116835	-0.0543727	-0.0396479	0.773266	0.496023	0.530227	0.577798	0.180103	0.122413	-0.0341983	-0.0363396	-0.0360056	-0.0474591	-0.0114697	-0.035039	2
post12zoo	pre12zoo	39	0.733993	0.919151	0.94767	0.963491	0.976816	0.670732	0.660023	0.409328	-513.62	15.1568	1027.24	9.89172	4.68244	19.7834	0.695483	0.36568	0.284239	0.985565	0.230241	0.0454595	-0.118262	-0.112113	-0.116691	-0.113583	-0.0579397	-0.132092	0.646295	0.402105	0.804011	0.407653	0.133266	0.109078	-0.0308069	-0.0339838	-0.0360771	-0.0463468	-0.0116704	-0.0294631	2
c24zoo	pre12zoo	40	0.732829	0.917992	0.946674	0.962795	0.97698	0.657773	0.660106	0.401607	-515.799	14.3759	1031.6	9.76148	4.69789	19.523	1.04106	0.37798	0.357518	1.33487	0.197828	0.102524	-0.123307	-0.117653	-0.115527	-0.111394	-0.0560459	-0.0582055	0.646974	0.505883	0.409241	0.402969	0.151929	0.112285	-0.0329105	-0.0348094	-0.035741	-0.0487442	-0.0112935	-0.0330685	2
prepre12zoo	post12zoo	41	0.740687	0.930289	0.957248	0.970173	0.981267	0.747056	0.678774	0.466103	-503.728	17.3998	1007.46	7.12881	3.58358	14.2576	0.486669	0.29074	0.426176	0.506964	0.339832	0.0657212	-0.137362	-0.101798	-0.0963899	-0.129158	-0.130848	-0.0269139	0.722753	0.229649	0.22125	0.272127	0.106706	0.132727	-0.0262912	-0.0299335	-0.033949	-0.0358922	-0.0120984	-0.0438539	2
pre24zoo	post12zoo	42	0.740006	0.930079	0.957068	0.970047	0.981728	0.739105	0.682579	0.465427	-503.087	16.7785	1006.17	7.02823	3.2843	14.0565	0.700726	0.292345	0.563396	0.387395	0.328262	0.0929153	-0.136837	-0.108708	-0.0968146	-0.126578	-0.131192	-0.0295702	0.867684	0.261353	0.209128	0.25316	0.107207	0.133202	-0.0263719	-0.0304722	-0.0345614	-0.0358964	-0.0121114	-0.0438079	2
pre12zoo	post12zoo	43	0.741235	0.92888	0.956037	0.969328	0.981412	0.726051	0.662329	0.465882	-502.581	17.6458	1005.16	7.19699	3.47302	14.394	0.499885	0.30853	0.682099	0.472338	0.321984	0.106768	-0.124998	-0.112794	-0.107618	-0.123747	-0.129394	-0.038666	0.616011	0.265008	0.220471	0.277389	0.11251	0.150145	-0.0263341	-0.0315663	-0.0359471	-0.0359391	-0.0121874	-0.0373663	3
post12zoo	post12zoo	44	0.739244	0.925979	0.953542	0.967587	0.980536	0.732888	0.633513	0.471293	-500.661	19.5445	1001.32	6.9115	3.17239	13.823	0.326561	0.339217	1.02024	0.408327	0.327938	0.0490744	-0.119763	-0.115084	-0.108021	-0.119833	-0.118638	-0.105161	0.750934	0.261939	0.231521	0.37639	0.122654	0.187743	-0.027877	-0.0329872	-0.0412099	-0.0379244	-0.0124685	-0.0273365	2
c24zoo	post12zoo	45	0.740815	0.92724	0.954627	0.968344	0.981034	0.722107	0.649283	0.469398	-502.613	18.2671	1005.23	6.97581	3.40515	13.9516	0.37035	0.340048	0.798062	0.467632	0.320748	0.0962353	-0.124403	-0.113247	-0.101412	-0.12256	-0.126941	-0.047905	0.751735	0.254801	0.211528	0.403213	0.114522	0.16108	-0.0270371	-0.0324175	-0.0380849	-0.037201	-0.0123442	-0.0322872	2
prepre12zoo	c24zoo	46	NA	NA	NA	NA	NA	NA	NA	NA	NA	NA	NA	NA	NA	NA	NA	NA	NA	NA	NA	NA	NA	NA	NA	NA	NA	NA	NA	NA	NA	NA	NA	NA	NA	NA	NA	NA	NA	NA	NA
pre24zoo	c24zoo	47	NA	NA	NA	NA	NA	NA	NA	NA	NA	NA	NA	NA	NA	NA	NA	NA	NA	NA	NA	NA	NA	NA	NA	NA	NA	NA	NA	NA	NA	NA	NA	NA	NA	NA	NA	NA	NA	NA	NA
pre12zoo	c24zoo	48	NA	NA	NA	NA	NA	NA	NA	NA	NA	NA	NA	NA	NA	NA	NA	NA	NA	NA	NA	NA	NA	NA	NA	NA	NA	NA	NA	NA	NA	NA	NA	NA	NA	NA	NA	NA	NA	NA	NA
post12zoo	c24zoo	49	NA	NA	NA	NA	NA	NA	NA	NA	NA	NA	NA	NA	NA	NA	NA	NA	NA	NA	NA	NA	NA	NA	NA	NA	NA	NA	NA	NA	NA	NA	NA	NA	NA	NA	NA	NA	NA	NA	NA
c24zoo	c24zoo	50	NA	NA	NA	NA	NA	NA	NA	NA	NA	NA	NA	NA	NA	NA	NA	NA	NA	NA	NA	NA	NA	NA	NA	NA	NA	NA	NA	NA	NA	NA	NA	NA	NA	NA	NA	NA	NA	NA	NA
pre12anc	pre12anc	51	0.733363	0.918976	0.947519	0.963385	0.977107	0.69298	0.66135	0.423234	-514.074	13.9591	1028.15	9.50935	4.02466	19.0187	2.2264	0.446837	0.33743	2.38969	0.165245	0.095327	-0.145177	-0.153636	-0.138281	-0.149295	-0.0477546	-0.0437315	0.873919	0.446265	0.535374	0.499513	0.153762	0.101957	-0.0368157	-0.034558	-0.0369835	-0.0482554	-0.0137236	-0.0356317	2
post12anc	pre12anc	52	0.739244	0.923049	0.951022	0.96583	0.976324	0.714669	0.626837	0.439605	-512.924	15.1073	1025.85	9.79538	4.53542	19.5908	1.00366	0.452295	0.333936	2.01827	0.207257	0.0854963	-0.12024	-0.136231	-0.118771	-0.142043	-0.047157	-0.14597	0.715447	0.452021	0.428282	0.407499	0.183321	0.121445	-0.030707	-0.0335196	-0.0349175	-0.0474393	-0.0158002	-0.0296024	2
c24anc	pre12anc	53	0.735379	0.91982	0.948245	0.963892	0.976477	0.704029	0.647205	0.426809	-513.285	14.0973	1026.57	9.72975	4.3611	19.4595	1.65537	0.582558	0.38013	2.71189	0.174185	0.112991	-0.133911	-0.153987	-0.134118	-0.155751	-0.0469608	-0.101012	0.861774	0.549815	0.551893	0.463937	0.151759	0.101346	-0.0341056	-0.0351678	-0.0351957	-0.0495706	-0.0140679	-0.0342177	2
pre12anc	post12anc	54	0.739472	0.920325	0.94868	0.964195	0.977776	0.698227	0.678668	0.440513	-512.252	15.9254	1024.5	9.43579	4.73363	18.8716	0.481428	0.385028	1.45109	0.520529	0.184787	0.101664	-0.172653	-0.147727	-0.147103	-0.16126	-0.0694017	-0.041629	0.727873	0.566397	0.387452	0.4904	0.17467	0.112664	-0.0304888	-0.0352303	-0.0421958	-0.0381615	-0.014396	-0.038291	2
post12anc	post12anc	55	0.741833	0.92163	0.949802	0.964978	0.976852	0.701775	0.629192	0.454188	-508.7	17.0722	1017.4	8.68779	4.11712	17.3756	0.323958	0.33313	1.95948	0.735737	0.204382	0.0757724	-0.140308	-0.133658	-0.144531	-0.145561	-0.0681287	-0.144565	1.03786	0.54775	0.307449	0.495752	0.247839	0.159025	-0.0278658	-0.0349052	-0.043895	-0.0389795	-0.0153641	-0.0257598	2
c24anc	post12anc	56	0.740799	0.920507	0.948836	0.964304	0.977153	0.702405	0.659607	0.44431	-510.462	14.7199	1020.92	9.0062	4.09059	18.0124	0.337266	0.395636	1.84517	0.853587	0.181763	0.111174	-0.162171	-0.145342	-0.148816	-0.158439	-0.0690186	-0.0960883	0.768458	0.577228	0.401968	0.71362	0.184805	0.118173	-0.0296694	-0.0348804	-0.0432299	-0.0387831	-0.0145372	-0.0340359	2
pre12anc	c24anc	57	0.736256	0.916293	0.945212	0.961776	0.977469	0.692833	0.684017	0.435574	-512.643	15.1319	1025.29	9.67273	4.44066	19.3455	1.78787	1.69324	2.1257	1.18035	0.168823	0.10256	-0.155044	-0.178269	-0.158816	-0.148036	-0.0507747	-0.0424892	0.546201	0.320006	0.319559	0.369928	0.1459	0.108536	-0.032323	-0.0370479	-0.0450621	-0.0419846	-0.0146315	-0.0389452	2
post12anc	c24anc	58	0.737787	0.918205	0.946856	0.962923	0.976725	0.695869	0.636538	0.444988	-510.986	15.4385	1021.97	9.47612	4.53156	18.9522	1.17463	0.633152	1.92116	1.65434	0.196718	0.0766647	-0.134605	-0.163934	-0.146556	-0.146496	-0.0481729	-0.149687	0.728838	0.404261	0.422648	0.46814	0.180587	0.131747	-0.0301105	-0.0355688	-0.0437498	-0.0441089	-0.0156619	-0.0273561	2
c24anc	c24anc	59	0.736313	0.916779	0.94563	0.962068	0.976743	0.692872	0.66605	0.436786	-512.101	14.5562	1024.2	9.74578	4.70781	19.4916	1.16799	1.17078	2.19688	1.16951	0.171495	0.115382	-0.152722	-0.176827	-0.15667	-0.141776	-0.0487155	-0.0986592	0.891473	0.40637	0.31278	0.355581	0.148379	0.10656	-0.0318499	-0.0357752	-0.0461764	-0.0439375	-0.0146004	-0.0346824	2

### Sheet: 2 Fitted R²
Table SR2. Posterior predictive R² and LOO rank for all candidate models
R² computed from the posterior predictive distribution (mean and 90% credible interval). LOO rank = leave-one-out cross-validation ranking (rank 1 = best). Shaded row = best-performing model.
Model ID	R² (mean)	R² (lower 5%)	R² (upper 95%)	elpd_loo	LOO rank	R² rank
44	0.68529	0.365157	0.945793	-500.661	1	1
19	0.66091	0.326784	0.946029	-501.57	2	2
20	0.650834	0.310242	0.933375	-502.034	3	6
18	0.645261	0.286854	0.921541	-502.384	4	8
43	0.660325	0.307278	0.922942	-502.581	5	3
45	0.654046	0.304977	0.930342	-502.613	6	4
42	0.65194	0.300818	0.915978	-503.087	7	5
17	0.63674	0.29502	0.908503	-503.222	8	10
16	0.639282	0.291474	0.920833	-503.359	9	9
41	0.648893	0.302117	0.920193	-503.728	10	7
0	0.607612	0.0662564	0.939707	-504.618	11	11
55	0.520623	0.171353	0.895046	-508.7	12	12
56	0.476154	0.151189	0.834677	-510.462	13	17
58	0.486865	0.169295	0.842425	-510.986	14	16
24	0.504455	0.192101	0.811004	-511.461	15	13
25	0.503733	0.191201	0.812099	-511.574	16	14
23	0.493857	0.171328	0.8231	-512.01	17	15
59	0.465153	0.158373	0.796155	-512.101	18	20
54	0.466019	0.140452	0.828799	-512.252	19	19
57	0.459128	0.155989	0.809164	-512.643	20	21
52	0.447845	0.13475	0.820448	-512.924	21	23
53	0.427836	0.125469	0.773716	-513.285	22	24
39	0.451302	0.152421	0.795245	-513.62	23	22
21	0.467368	0.164322	0.779063	-513.704	24	18
51	0.416887	0.113791	0.773725	-514.074	25	27
34	0.422335	0.121661	0.796005	-514.149	26	26
29	0.416356	0.0854688	0.857937	-514.2	27	28
28	0.427023	0.0806243	0.875779	-514.531	28	25
5	0.393385	0.0979751	0.816985	-515.642	29	35
40	0.403872	0.116111	0.759158	-515.799	30	32
15	0.412673	0.136339	0.759294	-515.908	31	29
10	0.398296	0.12619	0.761826	-515.976	32	34
26	0.392592	0.0529871	0.862784	-516.031	33	36
14	0.409263	0.130016	0.74531	-516.279	34	31
30	0.387499	0.0735644	0.839731	-516.312	35	40
38	0.411779	0.11797	0.789983	-516.36	36	30
3	0.389533	0.0871346	0.840726	-516.402	37	37
4	0.370309	0.0868349	0.812354	-516.705	38	47
8	0.388211	0.112266	0.779645	-516.711	39	39
36	0.379793	0.101237	0.735108	-516.724	40	42
9	0.37843	0.114251	0.721037	-516.807	41	43
12	0.381451	0.112647	0.714098	-516.859	42	41
1	0.372046	0.0553365	0.850376	-516.949	43	46
13	0.400888	0.120257	0.757221	-516.981	44	33
2	0.3661	0.0608408	0.832057	-517.079	45	48
37	0.389246	0.1072	0.740531	-517.097	46	38
6	0.3649	0.0881277	0.775687	-517.394	47	49
7	0.372863	0.0967615	0.758408	-517.78	48	44
11	0.372403	0.101179	0.716579	-518.056	49	45

### Sheet: 3 LFO ELPD
Table SR3. Leave-future-out (LFO) expected log-predictive density comparison
LFO-ELPD is compared to the reference model (Model 19, post12sst survival). elpd_diff < 0 indicates worse predictive performance than the reference; z_score and p_value from approximate normal test. CI = 90% credible interval on elpd_diff.
Model ID	elpd	SE(elpd)	elpd_diff	SE(diff)	z-score	p-value	Lower (CI)	Upper (CI)
17	-292.725	4.86161	-0.263971	0.637119	-0.41432	0.67864	-1.51272	0.984782
18	-293.08	4.72243	-0.619415	0.805586	-0.768899	0.441953	-2.19836	0.959535
19	-292.461	4.49723	0	0	—	—	0	0
20	-292.721	4.55175	-0.259373	0.488844	-0.530585	0.595707	-1.21751	0.698762
41	-294.317	5.08239	-1.85638	1.13111	-1.64121	0.100755	-4.07336	0.360592
42	-294.105	5.0284	-1.64368	1.06087	-1.54937	0.121294	-3.72299	0.435631
43	-294.384	4.86792	-1.92294	1.06342	-1.80826	0.0705658	-4.00725	0.161362
44	-293.961	4.75769	-1.4994	1.19583	-1.25386	0.209893	-3.84322	0.84442
45	-294.651	4.77499	-2.18979	0.871379	-2.51301	0.0119705	-3.89769	-0.481884

### Sheet: 4 Prior Sensitivity
Table SR4. Prior sensitivity analysis for Model 19 (post12sst × post12sst)
Eleven prior adjustment scenarios applied to the best-performing model. Shaded row = original (reference) model.
Model	Posterior mean vital rates						Mean haul-out		LOO model comparison						Linear coefficient of covariate effect (β₁)						Quadratic coefficient of covariate effect (β₂)						Coefficient of environmental stochasticity (σ)						Coefficient of density dependence (θ)						Seedno
Sensitivity scenarios	sp	sj1	sj2	sj3	sf	br	Hp	Hf	elpd_loo	p_loo	looic	se elpd_loo	se p_loo	se looic	sp	sj1	sj2	sj3	sf	br	sp	sj1	sj2	sj3	sf	br	sp	sj1	sj2	sj3	sf	br	sp	sj1	sj2	sj3	sf	br
Original	0.745598	0.931092	0.957939	0.970655	0.978672	0.747549	0.625924	0.48363	-501.57	19.1015	1003.14	6.65971	3.14446	13.3194	0.282074	0.239875	0.695583	0.473853	0.208549	0.0860749	-0.163013	-0.210293	-0.211971	-0.191446	-0.0888661	-0.0713263	0.596739	0.293817	0.258938	0.40032	0.123877	0.176998	-0.028321	-0.03374	-0.0384901	-0.0399311	-0.0169875	-0.0298756	2
All flat	0.759384	0.949327	0.973622	0.981596	0.987036	0.78958	0.604383	0.480052	-500.115	18.3944	1000.23	6.29542	2.72092	12.5908	0.260733	0.222735	0.711113	0.316887	0.207392	0.0842516	-0.170542	-0.229801	-0.221218	-0.202583	-0.0964096	-0.071506	0.653145	0.422587	0.246959	0.477108	0.120025	0.182428	-0.0323151	-0.039089	-0.0461232	-0.0469915	-0.0273643	-0.0352817	2
All left	0.732703	0.89668	0.920485	0.929408	0.93787	0.799282	0.560525	0.498863	-502.059	17.925	1004.12	6.77252	3.09771	13.545	0.269841	0.20876	0.717081	0.354623	0.1922	0.0962813	-0.126103	-0.163487	-0.161091	-0.157774	-0.0721901	-0.0795287	0.784187	0.299927	0.269728	0.317352	0.167635	0.202576	-0.0185601	-0.0214832	-0.0233478	-0.0230328	-0.00543229	-0.0226236	2
Hp Hf narrow	0.747732	0.932859	0.959459	0.971716	0.980777	0.684372	0.669112	0.432695	-503.165	16.4953	1006.33	6.4478	2.65683	12.8956	0.37743	0.273589	0.72908	0.393902	0.209878	0.0775938	-0.167374	-0.216686	-0.210513	-0.196231	-0.0827391	-0.0659958	0.570662	0.258526	0.242666	0.338675	0.11808	0.142112	-0.0258058	-0.0316514	-0.0356797	-0.0365065	-0.0147383	-0.0337072	2
Sp left	0.715758	0.93102	0.957877	0.970612	0.979173	0.751668	0.620748	0.483178	-501.367	17.3347	1002.73	6.43383	2.69198	12.8677	0.26534	0.26663	0.81462	0.339487	0.21102	0.086042	-0.157281	-0.221431	-0.208796	-0.194923	-0.0878092	-0.0715181	0.727599	0.288108	0.268511	0.39712	0.123416	0.177404	-0.0268662	-0.0336177	-0.0380516	-0.0395774	-0.0167649	-0.029831	2
Sj left	0.747401	0.886055	0.911347	0.923033	0.981306	0.755326	0.614574	0.485268	-502.309	16.6339	1004.62	6.54954	2.64792	13.0991	0.322806	0.295011	0.958188	0.528098	0.211263	0.0881635	-0.164026	-0.213031	-0.210515	-0.190715	-0.0819079	-0.073323	0.727669	0.402203	0.352338	0.443307	0.11932	0.166112	-0.0263287	-0.0294807	-0.0318238	-0.0317572	-0.0156014	-0.0283235	2
Sf left	0.758607	0.9412	0.966632	0.97672	0.934576	0.792568	0.578123	0.496954	-500.647	18.1405	1001.29	6.62148	2.9846	13.243	0.197184	0.181076	0.417628	0.276508	0.194836	0.0913621	-0.125368	-0.165806	-0.172227	-0.170114	-0.081149	-0.0738105	0.50358	0.222898	0.209257	0.361111	0.159834	0.195998	-0.0200015	-0.0262465	-0.0308806	-0.0330157	-0.00660766	-0.0255451	2
BR left	0.74396	0.931322	0.958137	0.970793	0.978633	0.745554	0.625289	0.482976	-501.352	18.1895	1002.7	6.51089	2.92115	13.0218	0.32396	0.228068	0.744387	0.377104	0.207208	0.0851008	-0.163891	-0.214996	-0.202316	-0.201783	-0.0892472	-0.0707635	0.619764	0.274193	0.255328	0.350963	0.12209	0.171055	-0.0276873	-0.033486	-0.0387262	-0.039411	-0.0168911	-0.0293728	2
Hp flat	0.743545	0.930629	0.957541	0.970377	0.978546	0.762659	0.594499	0.47488	-500.52	19.0484	1001.04	6.39628	2.82278	12.7926	0.268852	0.236291	0.730546	0.353467	0.204963	0.0873445	-0.161097	-0.21951	-0.212479	-0.194273	-0.088602	-0.0732759	0.604757	0.253354	0.247327	0.347435	0.123268	0.180441	-0.0272245	-0.0331481	-0.0386915	-0.0390818	-0.0167435	-0.0280599	2
Hf flat	0.745027	0.930413	0.957355	0.970248	0.978143	0.7599	0.652095	0.526219	-501.024	18.4742	1002.05	6.55014	2.96179	13.1003	0.292265	0.237148	0.761988	0.385264	0.21133	0.0874095	-0.159099	-0.213297	-0.209077	-0.20364	-0.0902818	-0.0722283	0.606184	0.337616	0.264546	0.371955	0.122809	0.178969	-0.030435	-0.0360409	-0.0416743	-0.0423717	-0.0187287	-0.0302652	3
Hp narrow	0.746574	0.931824	0.958569	0.971094	0.979431	0.716589	0.692627	0.496154	-501.716	17.6654	1003.43	6.47699	2.80476	12.954	0.317074	0.240501	0.66973	0.371932	0.211992	0.0802349	-0.165396	-0.209829	-0.206044	-0.193418	-0.0880422	-0.0669552	0.594809	0.252241	0.261269	0.373948	0.122372	0.160805	-0.027913	-0.0347343	-0.0390913	-0.0399396	-0.0174436	-0.0342393	2
Hf narrow	0.745513	0.932109	0.958814	0.971266	0.979651	0.733224	0.578628	0.422293	-501.828	18.0147	1003.66	6.48172	2.85112	12.9634	0.314566	0.238674	0.614555	0.378465	0.202283	0.083187	-0.164445	-0.217972	-0.206949	-0.197244	-0.0857578	-0.0713101	0.684062	0.310854	0.240186	0.33329	0.121364	0.16713	-0.0257281	-0.0309209	-0.035525	-0.0359409	-0.0146531	-0.028547	3

### Sheet: 5 Population Trajectory
Table SR5. Posterior mean population estimates (N) under prior sensitivity scenarios, 1997–2022
Population size (N) = modelled total abundance. Values are posterior means. Shaded row = original (reference) model.
Prior scenario	1997	1998	1999	2000	2001	2002	2003	2004	2005	2006	2007	2008	2009	2010	2011	2012	2013	2014	2015	2016	2017	2018	2019	2020	2021	2022
Original	205457	60972	69473	79892	88836	97219	106317	110335	123081	137410	142262	150672	154788	154103	156370	164997	167906	175036	171738	129116	130845	135628	148120	153999	160710	168390
All flat	208369	58484	68298	79434	88807	97860	107981	112409	125939	140781	146113	154191	158521	158240	160250	168738	171436	177942	174549	130614	133734	138722	151751	157572	164276	171451
All left	210017	67674	75054	85616	94593	103282	112077	115286	129157	144881	150158	160004	163204	160945	162213	171587	174701	183901	180591	136346	135737	138964	152238	158441	164830	174168
Hp Hf narrow	210705	66612	74623	84653	93773	101815	110145	115137	126730	139908	144256	152522	157350	156823	160658	168681	171529	178691	176087	134532	135973	142075	153140	159227	165995	173528
Sp left	205395	61095	69681	79902	88683	97035	106008	110004	122582	136698	141313	149662	153608	152889	155497	163888	166785	173960	170737	128602	130387	135309	147658	153401	159895	167648
Sj left	205915	62653	71254	81724	90562	98603	106596	110905	123023	136650	140675	148670	152384	151103	154431	162747	165253	172762	169890	128276	130035	135895	147714	153446	160003	167559
Sf left	210232	65914	73214	83752	92942	101845	111435	114912	128912	144782	150584	160442	164445	162842	164245	173642	177154	185698	182223	136512	136328	139597	153093	159523	166738	176014
BR left	206585	61288	69710	80109	89030	97493	106500	110810	123443	137662	142441	150615	155004	154485	157116	165447	168430	175533	172191	129168	130935	136097	148407	154348	161112	168719
Hp flat	210528	62695	71705	82620	91836	100659	110130	114374	127688	142579	147532	156094	160367	159608	162142	170994	173916	181181	177724	133217	135225	140488	153446	159591	166532	174568
Hf flat	197073	56726	64751	74578	82935	90931	99463	103243	115351	128943	133534	141485	145286	144533	146757	154872	157799	164594	161387	120471	122068	126820	138664	144195	150617	158008
Hp narrow	197755	58735	66314	75766	84240	91897	100081	104183	115540	128478	132810	140557	144834	144431	147242	155064	157685	164237	161444	121783	123260	128239	139379	144916	151206	158386
Hf narrow	223907	68863	78369	89917	99781	109101	118973	123568	137381	152980	158268	167398	171814	170997	173931	183374	186455	194180	190826	144731	146722	152503	165948	172286	179698	187934

### Sheet: 6 Functional Form
Table SR6. Sensitivity of Model 19 to alternative link-function specifications
Four functional forms compared: logit-quadratic (original, Model 19), complementary log-log linear (cll_linear), logit-quadratic (logit_quad), and logit-linear (logit_linear). Parameters as in Table S1. Shaded = reference model.
Model	Posterior mean vital rates						Mean haul-out		LOO model comparison						Linear coefficient of covariate effect (β₁)						Quadratic coefficient of covariate effect (β₂)						Coefficient of environmental stochasticity (σ)						Coefficient of density dependence (θ)
Model/ Form	sp	sj1	sj2	sj3	sf	br	Hp	Hf	elpd_loo	p_loo	looic	se elpd_loo	se p_loo	se looic	sp	sj1	sj2	sj3	sf	br	sp	sj1	sj2	sj3	sf	br	sp	sj1	sj2	sj3	sf	br	sp	sj1	sj2	sj3	sf	br
19	0.745598	0.931092	0.957939	0.970655	0.978672	0.747549	0.625924	0.48363	-501.57	19.1015	1003.14	6.65971	3.14446	13.3194	0.282074	0.239875	0.695583	0.473853	0.208549	0.0860749	-0.163013	-0.210293	-0.211971	-0.191446	-0.0888661	-0.0713263	0.596739	0.293817	0.258938	0.40032	0.123877	0.176998	-0.028321	-0.03374	-0.0384901	-0.0399311	-0.0169875	-0.0298756
cll_linear	0.734395	0.926922	0.954353	0.968153	0.978499	0.702852	0.651587	0.466199	-502.404	18.9181	1004.81	7.43979	3.61958	14.8796	0.332057	0.24758	0.407966	0.362896	0.621816	0.0832398							1.39025	0.319782	0.218605	0.340463	0.132864	0.160819	-0.0314821	-0.0339469	-0.0354644	-0.0389448	-0.0121812	-0.0340456
logit_quad	0.750524	0.937119	0.963122	0.974271	0.972792	0.765269	0.586465	0.471945	-501.799	15.1674	1003.6	6.37626	2.48814	12.7525	0.295697	0.247001	0.45369	0.332739	0.416346	0.105329	-0.178051	-0.267408	-0.267618	-0.251973	-0.161923	-0.0895843	0.43338	0.308645	0.461079	0.420771	0.193243	0.190716	-0.0391022	-0.0593765	-0.0723663	-0.0794726	-0.0713805	-0.045388
logit_linear	0.735061	0.933601	0.960097	0.972161	0.973662	0.714951	0.634187	0.462413	-502.44	15.3384	1004.88	7.12037	3.09362	14.2407	0.506821	0.225779	0.262512	0.271779	1.30299	0.0915015							0.596481	0.234324	0.224484	0.297491	0.161681	0.172145	-0.0485888	-0.0610776	-0.0692246	-0.0794586	-0.0479546	-0.05182

### Sheet: 7 Projection Sensitivity
Table SR7. Projection sensitivity: IUCN Criterion A extirpation risk under 6 disturbance scenarios
Proportion of simulated population trajectories meeting IUCN Criterion A2 thresholds under six disturbance scenarios. Original = best SST model output (model 19)
Disturbance scenario	Original	Prior sensitivity scenarios											Functional form sensitivity scenarios
		All flat	All left	Hp Hf narrow	Sp left	Sj left	Sf left	BR left	Hp flat	Hf flat	Hp narrow	Hf narrow	cll linear	logit quad	logit linear
Baseline	0.251292	0.231039	0.312135	0.223621	0.243624	0.266128	0.251875	0.245458	0.247958	0.252292	0.247208	0.230872	0.151275	0.179197	0.123354
Medium frequency	0.342974	0.307218	0.420403	0.312635	0.33939	0.360977	0.352225	0.340473	0.333556	0.345558	0.330805	0.318803	0.223787	0.24129	0.170862
High frequency	0.408735	0.36206	0.505668	0.38048	0.399733	0.435406	0.440573	0.405568	0.401484	0.416236	0.408068	0.390482	0.267878	0.287465	0.213036
Medium intensity	0.346141	0.324471	0.4029	0.320303	0.346724	0.363394	0.350725	0.346224	0.348141	0.356893	0.343557	0.334972	0.209202	0.273379	0.174612
High intensity	0.436989	0.417236	0.493916	0.414402	0.446574	0.451492	0.435489	0.436073	0.438406	0.439657	0.438573	0.415486	0.263794	0.360727	0.223454
Medium frequency and intensity	0.460993	0.426154	0.532922	0.426238	0.455826	0.472245	0.475746	0.458076	0.451075	0.453492	0.463827	0.441824	0.290798	0.355226	0.24004
% change from baseline	83.4494	84.4517	70.7343	90.6075	87.1023	77.4507	88.8815	86.6214	81.916	79.7489	87.6264	91.3718	92.2314	98.2326	94.5946

### Sheet: README
README – Supplementary Results Workbook
This workbook presents supplementary results for the pinniped population dynamics analysis. All parameter estimates are posterior means unless stated otherwise. Green highlighting = best-performing model or reference scenario.
Sheet name	Description
Table SR1 – Model Results	Parameter estimates and LOO model comparison for all 60 candidate models (m0 + 59 covariate models). NA = non-convergence.
Table SR2 – Fitted R²	Posterior predictive R² (mean and 90% CI) and LOO ranking. Best model highlighted.
Table SR3 – LFO ELPD	Leave-future-out ELPD comparison for the top 10 models plus m0, referenced to Model 19.
Table SR4 – Prior Sensitivity	Prior sensitivity analysis: 11 prior adjustment scenarios applied to the best model (Model 19). Key parameter estimates and LOO shown.
Table SR5 – Population Trajectory	Posterior mean population estimates (N) 1997–2022 under each prior sensitivity scenario.
Table SR6 – Functional Form	Sensitivity of Model 19 to three alternative link-function/functional form specifications.
Table SR7 – Projection Sensitivity	IUCN Criterion A proportions under six disturbance projection scenarios, with sensitivity results.
