## Supplementary Results 4 for "From Recovery to Risk: Intensifying ENSO Events Drive Extirpation Risk in a Marine Predator"

### Sheet: Sheet3
family	species	common name	sex	surv pup	surv juv	surv adult	fecundity	region	sub-region	year	method	ref	extra info
Otariidae	Otaria flavescens	South American Sea Lion	female	0.71	0.87-0.96	0.545-0.976	0.177-0.41	Argentina		2000-2008	stranding	Grandi el 2016
Otariidae	Zalophus californianus	California Sea Lion	female	0.6	0.76-0.92	0.65-0.95	0.39, 0.28 in el nino	California	San Miguel Island	1987-2014	M&R	DeLong 2017, birth from melin 2011
Otariidae	Arctocephalus australis	South American Fur Seal	female	0.59	0.86-0.98	0.83-0.89	0.07-0.38	Argentina	Isla de Lobos	1987-1991	comadre	comadre	Matrix number: 249126
Otariidae	Callorhinus ursinus	Northern Fur Seal	female	0.539	0.702-0.885	0.38-0.97	0.01-0.45	Alaska	Pribilow islands	1958-1961	comadre	comadre	Matrix number: 249159
Otariidae	Phocarctos hookeri	New Zealand sea lion	female	0.77	0.84-0.87	0.645-0.87	0.39	New Zealand	Mean of the region		comadre	comadre	Matrix number: 249734
Otariidae	Eumetopias jubatus	Stellar sea lion	female	0.508-0.765	0.696-0.941	0-0.97	0.35	Alaska	Eastern Gulf	2003-2013 (2003-2012 for birth)	M&R	Maniscalco et al., 2015, natality from Maniscalco et al., 2014	assuming half of the pups are females

### Sheet: Sheet2
References for Table SR8
DeLong, R. L., Melin, S. R., Harris, J. D., Laake, J. L., Morris, P. A., & Orr, A. J. (2017). Age- and sex-specific survival of California sea lions (Zalophus californianus) at San Miguel Island, California. Marine Mammal Science, 33(4), 1097–1125.
Grandi, M. F., Dans, S. L., Crespo, E. A., & Pedraza, S. N. (2016). Survival rates and population dynamics of South American sea lions (Otaria flavescens) in northern Patagonia, Argentina. Population Ecology, 58, 119–132.
Maniscalco, J. M., Parker, P., & Atkinson, S. (2014). Interannual and regional variation in the natality of Steller sea lions in the Gulf of Alaska. Marine Mammal Science, 30(4), 1364–1380.
Maniscalco, J. M., Springer, A. M., & Parker, P. (2015). Survival and dispersal of Steller sea lions in the Gulf of Alaska. Marine Ecology Progress Series, 523, 265–279.
Melin, S. R., Orr, A. J., Harris, J. D., Laake, J. L., & DeLong, R. L. (2011). Unprecedented mortality of California sea lion pups associated with anomalous oceanographic conditions along the central California coast in 2009. CalCOFI Reports, 52, 163–173.
Salguero-Gómez, R., Jones, O. R., Archer, C. R., et al. (2015). The COMPADRE Plant Matrix Database: an open online repository for plant demography. Journal of Ecology, 103(1), 202–218. [Used for COMADRE-derived matrices]
COMADRE Animal Matrix Database. https://compadre-db.org/COMADRE.html
